# Predation impacts late but not early community assembly in model marine biofilms

**DOI:** 10.1101/2020.08.06.233379

**Authors:** Sven P. Tobias-Hünefeldt, Jess Wenley, Federico Baltar, Sergio E. Morales

**Author notes:** Correspondance: Dr. Sergio E. Morales, University of Otago, Department of Microbiology and Immunology, 720 Cumberland Street, North Dunedin, Dunedin 9054, New Zealand.

## Abstract

Bottom-up selection plays an important role in microbial community assembly but is unable to account for all observed variance. Other processes like top-down selection (e.g. predation) may be partially responsible for the unexplained variance. However, top-down processes often remain unexplored, especially in interaction with bottom-up selective pressures. We utilised an *in situ* marine biofilm model system to test the effects of bottom-up (i.e. substrate properties) and top-down (i.e. predator exclusion via 100 µm mesh) selective pressures on community assembly over time (56 days). Community compositions were monitored using 16S and 18S rRNA amplicon sequencing. Wooden substrates promoted heterotrophic growth, while the inert substrates’ (i.e., plastic, glass, tile) lack of degradable material selected for autotrophs. Early wood communities contained 9-50% more mixotrophs and heterotrophs (e.g. Proteobacteria and Euglenozoa) compared to inert substrates. Inert substrates instead showed twice the autotrophic (e.g. Cyanobacteria and Ochrophyta) abundance. Late communities differed mainly due to exclusion status, as large predators preferably pruned heterotrophs. This resulted in the autotrophic domination of native communities, while high heterotrophic abundance characterised exclusive conditions. Top-down control through exclusion increased explainable variance by 18-53%, depending on community age, leading to increased understanding of the underlying ecological framework that guides microbial community assembly.
