## Supplemental Table S1 for "Predation impacts late but not early community assembly in model marine biofilms"

### Sheet: Sheet1
Supplementary Table 1. Sampling replicates from Dunedin Harbour over the course of the study, based on time of sampling, and community source.
Time (day)	Substrate	Condition	Number of samples
0	Water	Water	2
7	Acryl	Native	3
7	Acryl	Exclusive	3
7	Glass	Native	3
7	Glass	Exclusive	3
7	Wood	Native	3
7	Wood	Exclusive	3
7	Tile	Native	3
7	Tile	Exclusive	3
7	Water	Water	2
14	Acryl	Native	3
14	Acryl	Exclusive	3
14	Glass	Native	3
14	Glass	Exclusive	3
14	Wood	Native	3
14	Wood	Exclusive	3
14	Tile	Native	3
14	Tile	Exclusive	3
14	Water	Water	2
19	Acryl	Native	3
19	Acryl	Exclusive	2
19	Glass	Native	3
19	Glass	Exclusive	4
19	Wood	Native	3
19	Wood	Exclusive	3
19	Tile	Native	3
19	Tile	Exclusive	4
19	Water	Water	2
28	Acryl	Native	3
28	Acryl	Exclusive	3
28	Glass	Native	3
28	Glass	Exclusive	4
28	Wood	Native	3
28	Wood	Exclusive	3
28	Tile	Native	3
28	Tile	Exclusive	3
28	Water	Water	2
42	Acryl	Native	3
42	Acryl	Exclusive	2
42	Glass	Native	3
42	Glass	Exclusive	4
42	Wood	Native	3
42	Wood	Exclusive	4
42	Tile	Native	3
42	Tile	Exclusive	2
42	Water	Water	2
56	Acryl	Native	2
56	Acryl	Exclusive	4
56	Glass	Exclusive	3
56	Wood	Native	1
56	Wood	Exclusive	3
56	Tile	Native	2
56	Tile	Exclusive	4
56	Water	Water	2
